# Novel Insights into Post-Myocardial Infarction Cardiac Remodeling through Algorithmic Detection of Cell-Type Composition Shifts

**DOI:** 10.1101/2024.08.09.607400

**Authors:** Brian Gural, Logan Kirkland, Abbey Hockett, Peyton Sandroni, Jiandong Zhang, Manuel Rosa-Garrido, Samantha K. Swift, Douglas Chapski, Michael A Flinn, Caitlin C O’Meara, Thomas M Vondriska, Michaela Patterson, Brian C. Jensen, Christoph D Rau

## Abstract

**Background:** Recent advances in single cell sequencing have led to an increased focus on the role of cell-type composition in phenotypic presentation and disease progression. Cell-type composition research in the heart is challenging due to large, frequently multinucleated cardiomyocytes that preclude most single cell approaches from obtaining accurate measurements of cell composition. Our *in silico* studies reveal that ignoring cell type composition when calculating differentially expressed genes (DEGs) can have significant consequences. For example, a relatively small change in cell abundance of only 10% can result in over 25% of DEGs being false positives.

**Methods:** We have implemented an algorithmic approach that uses snRNAseq datasets as a reference to accurately calculate cell type compositions from bulk RNAseq datasets through robust data cleaning, gene selection, and multi-sample cross-subject and cross-cell-type deconvolution. We applied our approach to cardiomyocyte-specific α1A adrenergic receptor (CM-α1A-AR) knockout mice. 8-12 week-old mice (either WT or CM-α1A-KO) were subjected to permanent left coronary artery (LCA) ligation or sham surgery (n=4 per group). Transcriptomes from the infarct border zones were collected 3 days later and analyzed using our algorithm to determine cell-type abundances, corrected differential expression calculations using DESeq2, and validated these findings using RNAscope.

**Results:** Uncorrected DEGs for the CM-α1A-KO X LCA interaction term featured many cell-type specific genes such as *Timp4* (fibroblasts) and *Aplnr* (cardiomyocytes) and overall GO enrichment for terms pertaining to cardiomyocyte differentiation (P=3.1E-4). Using our algorithm, we observe a striking loss of cardiomyocytes and gain in fibroblasts in the α1A-KO + LCA mice that was not recapitulated in WT + LCA animals, although we did observe a similar increase in macrophage abundance in both conditions. This recapitulates prior results that showed a much more severe heart failure phenotype in CM-α1A-KO + LCA mice. Following correction for cell-type, our DEGs now highlight a novel set of genes enriched for GO terms such as cardiac contraction (P=3.7E-5) and actin filament organization (P=6.3E-5).

**Conclusions:** Our algorithm identifies and corrects for cell-type abundance in bulk RNAseq datasets opening new avenues for research on novel genes and pathways as well as an improved understanding of the role of cardiac cell types in cardiovascular disease.
