## Supplemental Information for "Novel Insights into Post-Myocardial Infarction Cardiac Remodeling through Algorithmic Detection of Cell-Type Composition Shifts"

### Sheet: Immunofluoresence
Species	Gene	Specification	Amplification Channel	Catalog No.
Mouse	Pik3r1	-	1	547171
Mouse	Errfi1	-	1	881101
Mouse	Timp4	-	3	1090531-C3
Mouse	Zbtb16	-	3	437171-C3
Mouse	Egr4	2	2	553851-C2
Mouse	DapB	1	1	312038

### Sheet: RNAscope
Antibody	Host	Company	Catalog No.	RRID	Dilution
α-actinin	Rabbit	Abcam	#ab68167	AB_11157538	0.180556
DDR2	Rabbit	Abcam	#ab76967	AB_1924913	0.180556
CD31	Rabbit	Abcam	#ab28364	AB_726362	0.597222
CD45	Rabbit	Abcam	#ab10558	AB_442810	01:50:00
