## Supplemental Data 1 for "Novel Insights into Post-Myocardial Infarction Cardiac Remodeling through Algorithmic Detection of Cell-Type Composition Shifts"

gene	p.value	FDR	summary.logFC	celltype
Myh6	0	0	43.8639162847076	Cardiomyocytes
Tnnt2	0	0	35.3990914345402	Cardiomyocytes
Mhrt	0	0	19.6231756304127	Cardiomyocytes
Pde4dip	0	0	9.45178310863231	Cardiomyocytes
Tnni3	0	0	5.45203059599537	Cardiomyocytes
Ryr2	0	0	15.9542333728849	Cardiomyocytes
Pln	0	0	6.88506008133773	Cardiomyocytes
Atp2a2	0	0	9.55325271979456	Cardiomyocytes
Obscn	0	0	3.93404457129929	Cardiomyocytes
Sorbs1	0	0	6.7302997486255	Cardiomyocytes
Gm31251	0	0	7.55762287212303	Cardiomyocytes
Mybpc3	0	0	6.59064585744495	Cardiomyocytes
Nexn	0	0	8.12665656660924	Cardiomyocytes
Myl2	0	0	4.13177142042243	Cardiomyocytes
Coro6	0	0	4.36037320200201	Cardiomyocytes
Gpihbp1	2.95608682922844e-297	5.87758744255474e-293	0.837418994815666	Endothelial Cells
Egfl7	1.98191669370887e-273	1.97032248105073e-269	2.93142401113672	Endothelial Cells
Fabp4	6.72158480994908e-251	4.45484235920739e-247	2.84919474846389	Endothelial Cells
Mcf2l	5.23060575393102e-240	2.60000335513518e-236	1.24568392377112	Endothelial Cells
Kdr	3.86677393960511e-236	1.53766132482343e-232	1.18840725806452	Endothelial Cells
Arhgef15	3.38881894658888e-222	1.12299811858375e-218	0.87164818548387	Endothelial Cells
Mgll	7.57470381666319e-220	2.1515405140959e-216	1.12424515168971	Endothelial Cells
Afdn	1.80362110596911e-214	4.48267480624807e-211	1.10443548387097	Endothelial Cells
Flt1	6.7258227493706e-214	1.4858837080637e-210	1.88605330741167	Endothelial Cells
Adamts9	1.13085427445505e-202	2.24847755389894e-199	0.730178331413211	Endothelial Cells
Adgrf5	1.1054088064388e-200	1.99807666349298e-197	1.46609423003072	Endothelial Cells
Ushbp1	4.26262935787671e-196	7.06282162688834e-193	1.315234375	Endothelial Cells
Ptprb	3.99088333784733e-192	6.10390256972455e-189	1.59486607142857	Endothelial Cells
Cdh5	6.58920796317226e-189	9.35808728083948e-186	0.80917758736559	Endothelial Cells
Aplnr	5.68411191952388e-182	7.53447981972612e-179	0.296336765552995	Endothelial Cells
Tnxb	0	0	2.23906074298742	Fibroblast
Htra3	0	0	1.75042853011541	Fibroblast
Abca8a	1.0640193275427e-287	7.05196542984409e-284	1.82008610328784	Fibroblast
Dcn	1.04946812099946e-253	5.21664366245793e-250	2.72701842942399	Fibroblast
Adamts10	3.89250816472044e-244	1.5478947967828e-240	1.56042800431159	Fibroblast
Col3a1	3.98139753553901e-243	1.319368786652e-239	3.62555482910877	Fibroblast
Pdgfra	1.43203143348121e-238	4.06758299884382e-235	1.07089018587165	Fibroblast
Adamts5	2.94216043010391e-233	7.31237197896968e-230	1.84899440018929	Fibroblast
Col15a1	4.55331831749359e-232	1.00592920118581e-228	1.5814220364382	Fibroblast
Col5a1	2.45006835151438e-212	4.87147090331596e-209	1.07004870632292	Fibroblast
Col1a2	3.67920310140832e-207	6.65032684230019e-204	1.76092732867031	Fibroblast
Zbtb20	1.79180737245731e-203	2.96887549888082e-200	3.24949868723759	Fibroblast
Col1a1	6.50165349959972e-203	9.94402896404171e-200	1.62806010337037	Fibroblast
Mir100hg	1.71142156278325e-199	2.43058535234421e-196	1.27574288956179	Fibroblast
Hmcn2	2.44079852374306e-185	3.23535980317218e-182	1.13717564476694	Fibroblast
Sptbn1	2.19485431847493e-89	4.36402884142371e-85	-1.60164097590853	Macrophage
Cped1	5.03932789881436e-79	5.00984783060629e-75	-0.484922417313189	Macrophage
Cyth4	3.91055297267575e-78	2.59178415852374e-74	1.08518582977279	Macrophage
Apoe	5.03917448983375e-76	2.29467832384426e-72	3.0548150485054	Macrophage
Mrc1	5.7704529594232e-76	2.29467832384426e-72	1.76284666324391	Macrophage
Maf	2.76981747923609e-72	9.17871348994187e-69	2.37174593159293	Macrophage
Stab1	8.68822696108401e-71	2.46782880953189e-67	2.49465005760369	Macrophage
C1qa	8.1221558618524e-69	2.01866031251513e-65	1.14375082156847	Macrophage
Arhgap45	2.77504237147563e-65	5.81181287073548e-62	0.860256737443855	Macrophage
Csf1r	2.92300602058815e-65	5.81181287073548e-62	0.853440179665169	Macrophage
Airn	2.71778234466516e-62	4.91251512354342e-59	-0.208365735407066	Macrophage
F13a1	3.46246525765414e-60	5.73701639316144e-57	2.12898135175822	Macrophage
Fyb	3.14893671693068e-59	4.81617759559479e-56	0.84568384138117	Macrophage
Ptprc	1.16150838864075e-58	1.64959080652458e-55	1.09620639243976	Macrophage
C1qb	1.80516291259951e-56	2.28595147596984e-53	0.776570481303898	Macrophage
Pdgfrb	0	0	2.89034554920375	Pericytes/SMC
Rgs5	1.21726250286016e-307	1.21014151721847e-303	4.43033380971824	Pericytes/SMC
Abcc9	4.72209731343233e-275	3.12964869609927e-271	1.96808616438964	Pericytes/SMC
Notch3	2.11581060365768e-262	1.05171655581311e-258	0.984667889160555	Pericytes/SMC
Trpc3	4.34153231172711e-221	1.72645373908138e-217	0.789066966108614	Pericytes/SMC
Cspg4	1.32216433179021e-213	4.38143223483068e-210	1.25400418538179	Pericytes/SMC
Kcnj8	1.15144620755482e-202	3.27060070640175e-199	0.911966619028176	Pericytes/SMC
Myo1b	1.60121400802857e-200	3.97961726520411e-197	0.9601239922393	Pericytes/SMC
Gucy1a1	8.03166607081617e-200	1.77437351651149e-196	0.824096282999598	Pericytes/SMC
Dtx3	3.85025904495395e-187	7.6554700590818e-184	0.802414747815501	Pericytes/SMC
Nr2f2	8.34641704191606e-185	1.50865281858562e-181	0.914665606656141	Pericytes/SMC
Rgs4	1.78550562231135e-170	2.95843402403479e-167	0.750329216006532	Pericytes/SMC
Rasl12	2.80000279279478e-170	4.28249657916455e-167	0.513683742894577	Pericytes/SMC
Mylk	2.51246024365765e-164	3.56823193033175e-161	0.844135361371989	Pericytes/SMC
Carmn	3.8735665957219e-163	5.13454164151583e-160	0.768861958900882	Pericytes/SMC
